# Cytogeography of *Gagea bohemica* (Liliaceae) outside the Mediterranean: two ploidy levels, spatial differentiation of cytotypes, and occurrence of mixed-ploidy populations

**DOI:** 10.1101/2023.03.29.534790

**Authors:** David Horák, Bohumil Trávníček, Gergely Király, Jacqueline Détraz-Méroz, Tomáš Vymyslický, Marianthi Kozoni, Dörte Harpke, Michal Hroneš

**Affiliations:** Department of Botany, Faculty of Science, Palacký University in Olomouc, Šlechtitelů 27, CZ-78371 Olomouc, Czech Republic; Faculty of Forestry, University of Sopron, Bajcsy-Zs. u. 4., H-9400 Sopron, Hungary; Route de la Biolette 8, CH-1996 Basse-Nendaz, Switzerland; Agricultural Research Ltd., Zahradní 1, CZ-664 41 Troubsko, Czech Republic; Department of Agriculture, Faculty of Agriculture Forestry and Natural Environment, Aristotle University of Thessaloniki, GR-54124 Thessaloniki, Greece; Leibniz Institute of Plant Genetics and Crop Plant Research (IPK), Corrensstraße 3, D-06466 Seeland-Gatersleben, Germany

**Keywords:** absolute genome size, chromosome number, cytotype, flow cytometry, geophyte, pollen stainability, polyploidy

## Abstract

*Gagea bohemica* s. lat. is a morphologically and karyologically highly variable group with many morphologically similar “narrow” taxa currently considered as a single variable species. It is predominantly distributed in Mediterranean and warmer parts of temperate belt of Europe. The large-scale data on its cytogeography and population cytotype structure which could provide a basis for taxonomy is lacking, only scattered data on ploidy have been published from various parts of its range. In this study, we sampled 106 populations in broader Central Europe, the northeastern Balkan Peninsula and the northwestern Black Sea coast in order to analyse their ploidy level, genome size and pollen stainability. Two cytotypes, i.e., tetraploid (2n = 48) and pentaploid (2n = 60), were found in the study area using chromosome counting and flow cytometry, both in pure and mixed-ploidy populations. Pure pentaploid populations are mainly distributed in Austria, Czechia, northwestern Hungary and Slovakia while tetraploid cytotype in pure and mixed-ploidy populations forming two lineages which are concentrated into two disjunct geographical areas: a western lineage in Germany and Switzerland, and an eastern one in Bulgaria, southeastern Hungary, northern Greece, Romania, Serbia and Ukraine. The two lineages differ in their genome size regardless of their ploidy, indicating their independent origin. Analysis of pollen stainability using a modified Alexander stain revealed an unusual pattern with tetraploids having a lower pollen stainability (mean 44.29 %) than pentaploids (mean 70.70 %) but the western and eastern populations differed again from each other.
