## Supplementary material for "Cytogeography of *Gagea bohemica* (Liliaceae) outside the Mediterranean: two ploidy levels, spatial differentiation of cytotypes, and occurrence of mixed-ploidy populations": Online resource 1

### Sheet: List1
Online resource 1 Overview of sampled localities including number of individuals used for particular analysis, genome sizes and mean values of stainability and sample/standard ratios from flow cytometry.
Ploidy - assessed ploidy level (4 - tetraploid in ploidy pure population, 5 - pentaploid in ploidy pure population, m4 - tetraploid in mixed-ploidy population, m5 - pentaploid in mixed-ploidy population)
Total no. of individuals - total number of individuals with assesed ploidy level per population
No. individuals per ploidy - number of individuals per population with specific ploidy level
No. individuals for AGS - number of individuals per population with assessed absolute genome size
AGS (2C) [pg] - genome size values for each analysed sample.
Pollen stainability - number of individuals per population with assessed pollen stainability
Mean stainability [%] - average pollen stainability.
Chromosome counting - number of individuals per population checked for chromosome count with obtained chromosome count(s) in parentheses.
Mean sample/standard ratio (DAPI) - average ratio positions of sample and standard (Pisum sativum 'Ctirad') peaks in samples analysed using DAPI
Mean sample/standard ratio (PI) - average ratio of positions of sample and standard (Pisum sativum 'Ctirad') peaks in samples analysed using PI
Putative taxonomic assigment - taxonomic affiliation of population according to recent floristic literature. Please note that this assigment is for informational purposes only and does not reflect the taxonomic opinion of the authors of this paper
ID	locality	collector	date of collection	N	E	ploidy	total no. individuals	no. individuals per ploidy	no. individuals for AGS	AGS (2C) [pg]	pollen stainability	mean stainability [%]	chromosome counting	herbarium specimen	mean sample/standard ratio (DAPI)	mean sample/standard ratio (PI)	putative taxonomic assignment	source
BOH1	Hungary, Harka village, edge of abandoned quarry N of village, 290 m a.s.l.	Trávníček B. & Király G.	2013-03-10	47.6455556	16.6041667	5	3	3								1.83	bohemica	Bauer et al. 2002
BOH2	Austria, Jois village, Jungerberg, south-facing dry grassland, 210 m a.s.l.	Trávníček B. & Király G.	2013-03-10	47.9600000	16.7777778	5	3	3								1.84	bohemica	Fischer et al. 2008
BOH3	Austria, Jois village, Hackelsberg, 190 m a.s.l.	Trávníček B. & Király G.	2013-03-10	47.9538889	16.7755556	5	4	4								1.87	bohemica	Fischer et al. 2008
BOH4	Hungary, Pákozd village, Karácsony-hegy, NW edge of village, 150 m a.s.l.	Trávníček B. & Király G.	2013-03-11	47.2241667	18.5325000	5	4	4								1.91	bohemica	Bauer et al. 2002
BOH5	Hungary, Súkoró village, southern part of the village, south-facing grassland, 140 m a.s.l.	Trávníček B. & Király G.	2013-03-11	47.2343086	18.6003244	5	8	8							1.67	1.86	bohemica	Bauer et al. 2002
BOH6	Hungary, Fót town, dry grassland NW of Fóti-Somlyó, 280 m a.s.l.	Trávníček B. & Király G.	2013-03-11	47.6302778	19.2102778	5	2	2								1.86	bohemica	Bauer et al. 2002
BOH7	Hungary, Sajkod village, Apáti-hegy, dry grassland on the hilltop, 205 m a.s.l.	Trávníček B. & Király G.	2013-03-11	46.9116667	17.8552778	5	4	4								1.89	bohemica	Bauer et al. 2002
BOH8	Hungary, Tihany village, rocks N of Kis-erdö-tetö west of the village, 155 m a.s.l.	Trávníček B. & Király G.	2013-03-11	46.9163889	17.8775000	5	9	9	1	16.91					1.66	1.91	bohemica	Bauer et al. 2002
BOH9	Czech Republic, Prague, Albrechtův vrch hill, south-facing rocky slope, 290 m a.s.l.	Horák D.	2013-04-07	50.0433333	14.3463889	5	1	1								1.87	bohemica subsp. bohemica	Hrouda 2010
BOH10	Czech Republic, Prague, Zámky, southwest-facing slopes above Vltava river, 220 m a.s.l.	Horák D.	07.04.2013 & 23.03.2014	50.1442589	14.4010050	5	17	17			5	86				1.94	bohemica subsp. bohemica	Hrouda 2010
BOH11	Czech Republic, Prague, Čimice, upper part of Čimický potok valley, 270 m a.s.l.	Horák D.	07.04.2013 & 23.03.2014	50.142285	14.4178864	5	29	29			10	83.4				1.96	bohemica subsp. bohemica	Hrouda 2010
BOH12	Czech Republic, Moravský Krumlov town, southwest-facing slope in Rakšická street, 250 m a.s.l.	Hroneš M., Horák D., Kobrlová L. & Trávníček B.	2013-04-08	49.0402778	16.3208333	5	2	2								1.94	bohemica subsp. bohemica	Hrouda 2010
BOH13	Czech Republic, Moravský Krumlov town, rocky grassland around Svatý Florián chapel, 300 m a.s.l.	Hroneš M., Horák D., Kobrlová L. & Trávníček B.	2013-04-08	49.0475000	16.3197222	5	7	7							1.65	1.98	bohemica subsp. bohemica	Hrouda 2010
BOH14	Czech Republic, Prague, Kunratice, rocks N of Dolnomlýnský rybník pond, 280 m a.s.l.	Horák D. & Malina J.	2013-04-09	50.0191667	14.4813889	5	2	2								1.99	bohemica subsp. bohemica	Hrouda 2010
BOH15	Czech Republic, Prague, Kunratice, north bank of Šeberák pond, 270 m a.s.l.	Horák D. & Malina J.	2013-04-09	50.0108333	14.4952778	5	6	6			5	86.8				1.88	bohemica subsp. bohemica	Hrouda 2010
BOH16	Czech Republic, Prague, Pitkovice, slopes of Pitkovická stráň hillside, 270 m a.s.l.	Horák D. & Malina J.	2013-04-09	50.0241667	14.5727778	5	23	23			7	82.1			1.63	1.96	bohemica subsp. bohemica	Hrouda 2010
BOH17	Czech Republic, Senička village, edge of abandoned quarry S of village, 280 m a.s.l.	Hroneš M., Horák D., Kobrlová L. & Trávníček B.	2013-04-10	49.6299658	17.0535350	4	5	5	2	13.9; 13.91	3	16.6				1.63	bohemica subsp. saxatilis	Hrouda 2010
BOH18	Hungary, Derekegyház village, puszta grassland SW of village between the village and Barattyos settlement, 80 m a.s.l.	Hroneš M., Király G., Horák D., Kobrlová L. & Trávníček B.	2014-03-06	46.5208333	20.3100000	m4	42	39	1	13.33	11	50.4			1.34		szovitsii	Jakab and Molnár 2011
	Hungary, Derekegyház village, puszta grassland SW of village between the village and Barattyos settlement, 80 m a.s.l.	Hroneš M., Király G., Horák D., Kobrlová L. & Trávníček B.	2014-03-06	46.5208333	20.3100000	m5		3							1.8		szovitsii	Jakab and Molnár 2011
BOH19	Hungary, Szentes town, puszta grassland between the town and Lapistó village, 80 m a.s.l.	Hroneš M., Király G., Horák D., Kobrlová L. & Trávníček B.	2014-03-06	46.6198800	20.3346808	4	5	5								1.56	szovitsii	Jakab and Molnár 2011
BOH20	Hungary, Kajánújfalu village, puszta grassland NW of village, 80 m a.s.l.	Hroneš M., Király G., Horák D., Kobrlová L. & Trávníček B.	2014-03-06	46.7358311	20.3695892	5	21	21	3	16.41; 16.51; 16.61	8	43.7		OL	1.63	1.94	szovitsii	Jakab and Molnár 2011
BOH21	Hungary, Kunszentmárton town, puszta grassland NE of town, 80 m a.s.l.	Hroneš M., Király G., Horák D., Kobrlová L. & Trávníček B.	2014-03-06	46.8539444	20.3187500	m4	31	20								1.62	szovitsii	Jakab and Molnár 2011
	Hungary, Kunszentmárton town, puszta grassland NE of town, 80 m a.s.l.	Hroneš M., Király G., Horák D., Kobrlová L. & Trávníček B.	2014-03-06	46.8539444	20.3187500	m5		11			10	81.9			1.73		szovitsii	Jakab and Molnár 2011
BOH22	Hungary, Tiszasas village, puszta grassland NW of village, 80 m a.s.l.	Hroneš M., Király G., Horák D., Kobrlová L. & Trávníček B.	2014-03-06	46.8312222	20.0918889	4	17	17								1.61	szovitsii	Jakab and Molnár 2011
BOH23	Hungary, Budapest, Pesthidegkút, rocks on Vörös-kövár hill, 330 m a.s.l.	Hroneš M., Horák D., Kobrlová L. & Trávníček B.	2014-03-07	47.5561111	18.9763889	5	10	10								1.89	bohemica	Bauer et al. 2002
BOH24	Czech Republic, Mohelno village, rocky grassland on serpentine, 350 m a.s.l.	Horák D.	2014-03-11	49.1083222	16.1853986	5	15	15			2	79				1.96	bohemica subsp. bohemica	Hrouda 2010
BOH25	Czech Republic, Hodonín town, Pánov settlement, sandy grassland in settlement, 200 m a.s.l.	Hroneš M., Horák D., Kobrlová L. & Trávníček B.	2014-03-12	48.8849986	17.1368603	5	10	10			1	88.3			1.62	1.98	bohemica subsp. bohemica	Hrouda 2010
BOH26	Czech Republic, Žabonosy village, rocks on NW bank of Rozkoš pond, 220 m a.s.l.	Horák D.	2014-03-14	50.0409272	15.0252214	5	3	3								1.94	bohemica subsp. bohemica	Hrouda 2010
BOH27	Slovakia, Kozárovce village, rocky slopes S of the village, 190 m a.s.l.	Hroneš M., Horák D., Kobrlová L. & Trávníček B.	2014-03-20	48.3033333	18.5302778	5	5	5								1.9	bohemica subsp. bohemica	Košťál et al. 2013
BOH28	Czech Republic, Prague, Dejvice, rocky grassland on Baba hill, 250 m a.s.l.	Horák D.	2015-03-08	50.1166667	14.3891667	5	5	5			5	82.6			1.6		bohemica subsp. bohemica	Hrouda 2010
BOH29	Czech Republic, Velké Žernoseky village, south-facing slopes above Labe river in Kalvárie hill, 175 m a.s.l.	Horák D.	2015-03-10	50.5460911	14.0539725	5	6	6			5	86.8				1.92	bohemica subsp. bohemica	Hrouda 2010
BOH30	Slovakia, Nitra city, south-facing dry grassland on Zobor hill, 390 m a.s.l.	Hroneš M., Horák D., Kobrlová L. & Trávníček B.	2015-03-12	48.3493131	18.0927025	5	5	5			1	82.7				1.86	bohemica var. stenochlamydea	Košťál et al. 2013
BOH31	Slovakia, Nitra city, limestone scree slope of Malá Skalka hill, 330 m a.s.l.	Hroneš M., Horák D., Kobrlová L. & Trávníček B.	2015-03-12	48.3400211	18.0911950	5	16	16			5	76.7			1.64	1.85	bohemica var. stenochlamydea	Košťál et al. 2013
BOH32	Slovakia, Vinosady village, rock grassland called Dolné pustáky NW of the village, 250 m a.s.l.	Hroneš M., Horák D., Kobrlová L. & Trávníček B.	2015-03-12	48.3195533	17.2806433	5	5	5								1.84	bohemica subsp. bohemica	Košťál et al. 2013
BOH33	Czech Republic, Miroslav town, edges of Štěpánovský lom quarry NE of the town, 270 m a.s.l.	Horák D.	2015-03-18	48.9580556	16.3305556	5	19	19	1	16.16	5	79.3		OL		1.87	bohemica subsp. bohemica	Hrouda 2010
BOH34	Czech Republic, Luleč village, rock outcrop in oak forest on southwest-facing slope of St. Martin church hill, 340 m a.s.l.	Hroneš M. & Horák D.	2015-03-30	49.2506603	16.9136183	5	10	10			4	66			1.62	1.89	bohemica subsp. bohemica	Hrouda 2010
BOH35	Czech Republic, Znojmo town, south-facing rocks in Gránický potok valley, 240 m a.s.l.	Horák D.	2016-02-14	48.8572372	16.0415894	5	4	4						OL	1.61	2.01	bohemica subsp. bohemica	Hrouda 2010
BOH36	Germany, Siefersheim village, rocky grassland on Martinsberg hill SE of village, 160 m a.s.l.	Hroneš M., Horák D., Kobrlová L. & Trávníček B.	2016-03-04	49.7913572	7.9641050	4	21	21			3	42.6			1.39		bohemica	Jäger 2017
BOH37	Germany, Brachwitz village, grassy hills NW of village, 100 m a.s.l.	Horák D. & Trávníček B.	2017-03-13	51.5434167	11.8624583	m4	5	2							1.38		bohemica	Jäger 2017
	Germany, Brachwitz village, grassy hills NW of village, 100 m a.s.l.	Horák D. & Trávníček B.	2017-03-13	51.5434167	11.8624583	m5		3	1	16.85					1.65		bohemica	Jäger 2017
BOH38	Germany, Grosskorbetha village, grassy slope NW of village	Horák D. & Trávníček B.	2017-03-11	51.2698472	12.0412528	4	5	5	1	14.1	5	13.6			1.39		bohemica	Jäger 2017
BOH39	Czech Republic, Hlásná Třebáň village, rock outcrops on SW part of Políčko hill, 230 m a.s.l.	Hroneš M., Horák D., Tichý T. & Ložek V.	2017-03-21	49.9263092	14.2020117	5	15	15	1	16.84	10	72.7			1.65		bohemica subsp. bohemica	Hrouda 2010
BOH40	Czech Republic, Unhošť town, rocky grassland near Markův mlýn mill, 310 m a.s.l.	Hroneš M. & Horák D.	2017-03-21	50.0527294	14.1088786	5	15	15	1	16.66	10	76.6			1.66		bohemica subsp. bohemica	Hrouda 2010
BOH41	Ukraine, Zmiivka village, Kostyrska gully, 50 m a.s.l.	Moysiyenko I.	2016-03-23	48.0974667	32.2979333	4	55	55	1	13.41				OL	1.35		szovitsii	Davlianidze 1976
BOH42	Czech Republic, Prague, Dejvice, rocky grassland on Podbabské skály hill, 210 m a.s.l.	Horák D.	2016-02-28	50.1235517	14.3946169	5	5	5						OL	1.62		bohemica subsp. bohemica	Hrouda 2010
BOH43	Czech Republic, Radim village, rocky slopes W of Chroustov settlement, 220 m a.s.l.	Horák D.	2016-03-01	50.0657222	14.9959706	5	20	20						OL	1.63		bohemica subsp. bohemica	Hrouda 2010
BOH44	Germany, Bad Münster town, dry grassland on Rotenfels hill, 260 m a.s.l.	Hroneš M., Horák D., Kobrlová L. & Trávníček B.	2016-03-03	49.8162500	7.8383147	m4	11	10			4	25.2			1.39		bohemica	Jäger 2017
	Germany, Bad Münster town, dry grassland on Rotenfels hill, 260 m a.s.l.	Hroneš M., Horák D., Kobrlová L. & Trávníček B.	2016-03-03	49.8162500	7.8383147	m5		1			1	18.3			1.68		bohemica	Jäger 2017
BOH45	Germany, Neu-Bamberg village, south-facing slope on N edge of village, 160 m a.s.l.	Hroneš M., Horák D., Kobrlová L. & Trávníček B.	2016-03-04	49.8019042	7.9314839	4	10	10			2	49.6			1.4		bohemica	Jäger 2017
BOH46	Germany, Neu-Bamberg village, rocky slopes on SW foot of Höllberg hill, 160 m a.s.l.	Hroneš M., Horák D., Kobrlová L. & Trávníček B.	2016-03-04	49.8002561	7.9402492	m4	20	13	1	13.71	5	24.5			1.39		bohemica	Jäger 2017
	Germany, Neu-Bamberg village, rocky slopes on SW foot of Höllberg hill, 160 m a.s.l.	Hroneš M., Horák D., Kobrlová L. & Trávníček B.	2016-03-04	49.8002561	7.9402492	m5		7			5	51			1.7		bohemica	Jäger 2017
BOH47	Germany, Wöllstein town, rock outcop near Alte Ohlmühle SW of town, 150 m a.s.l.	Hroneš M., Horák D., Kobrlová L. & Trávníček B.	2016-03-04	49.8064397	7.9426311	m4	5	4							1.39		bohemica	Jäger 2017
	Germany, Wöllstein town, rock outcop near Alte Ohlmühle SW of town, 150 m a.s.l.	Hroneš M., Horák D., Kobrlová L. & Trávníček B.	2016-03-04	49.8064397	7.9426311	m5		1							1.69		bohemica	Jäger 2017
BOH48	Germany, Herxheim am Berg village, rock outcrop on Felsberg hill SW of village, 200 m a.s.l.	Hroneš M., Horák D., Kobrlová L. & Trávníček B.	2016-03-05	49.5026	8.1702	4	20	20			10	26.2			1.39		bohemica	Jäger 2017
BOH49	Czech Republic, Úholičky village, Podmoráň settlement, rocky grassland on southeast- facing slope above Vltava river, 260 m a.s.l.	Horák D.	2016-03-12	50.1722375	14.3490053	5	10	10			5	87.6			1.63		bohemica subsp. bohemica	Hrouda 2010
BOH50	Czech Republic, Velké Přílepy village, rock outcrops in the village, 290 m a.s.l.	Horák D.	2016-03-12	50.1612236	14.3135681	5	20	20			10	90.8		OL	1.63		bohemica subsp. bohemica	Hrouda 2010
BOH51	Czech Republic, Roztoky town, rock outcrops in Řivnáč hillfort, 285 m a.s.l.	Horák D.	2016-03-12	50.1661819	14.3608697	5	10	10			5	85.8			1.62		bohemica subsp. bohemica	Hrouda 2010
BOH52	Czech Republic, Okoř village, rock outcrops on E margin of village, 280 m a.s.l.	Horák D.	2016-03-12	50.1624269	14.2594672	5	20	20	1	16.28	10	82.4			1.63		bohemica subsp. bohemica	Hrouda 2010
BOH53	Czech Republic, Biskoupky village, south-facing rocky grassland on Biskoupský kopec hill NW of village, 390 m a.s.l.	Hroneš M. & Kobrlová L.	2016-03-12	49.1064	16.2569661	5	10	10							1.63		bohemica subsp. bohemica	Hrouda 2010
BOH54	Czech Republic, Náměšť na Hané town, south-facing rocky grassland in Hluboký žleb valley, 310 m a.s.l.	Vymyslický T., Horák D., Bureš J. & Musil. Z.	2016-03-22	49.5953444	17.0262014	4	3	3						OL	1.37		bohemica subsp. saxatilis	Hrouda 2010
BOH55	Slovakia, Sekule village, sandy grassland near Mláky sand pit N of village, 160 m a.s.l.	Hroneš M. & Kobrlová L.	2016-03-27	48.6159772	17.0020797	5	5	5							1.64		bohemica subsp. bohemica	Hroneš and Kobrlová 2016
BOH56	Czech Republic, Plenkovice village, south-facing rocks on NE margin of village, 310 m a.s.l.	Horák D., Vymyslický T. & Němec R.	2016-03-30	48.9211975	16.0023694	5	5	5							1.62		bohemica subsp. bohemica	Hrouda 2010
BOH57	Czech Republic, Senorady village, rocky hills on W margin of village, 320 m a.s.l.	Horák D., Vymyslický T. & Němec R.	2016-03-30	49.1259311	16.2403894	5	7	7							1.61		bohemica subsp. bohemica	Hrouda 2010
BOH58	Czech Republic, Ivančice town, Letkovice, dry grassland on south foot of Hlinek hill, 225 m a.s.l.	Horák D., Vymyslický T. & Němec R.	2016-03-30	49.0933283	16.3444686	5	7	7			5	75.7		OL	1.61		bohemica subsp. bohemica	Hrouda 2010
BOH59	Czech Republic, Němčičky village, west-facing forest edge E of village, 310 m a.s.l.	Horák D., Vymyslický T. & Němec R.	2016-03-30	48.9410958	16.0991081	5	10	10							1.65		bohemica subsp. bohemica	Hrouda 2010
BOH60	Czech Republic, Hnanice village, rocky grassland on southwest-facing slope of Staré Vinice hill, 300 m a.s.l.	Horák D., Vymyslický T. & Němec R.	2016-03-30	48.8062806	15.9912133	5	4	4							1.57		bohemica subsp. bohemica	Hrouda 2010
BOH61	Czech Republic, Konice village, dry grassland on west-facing slope of Feuerberg hill, 320 m a.s.l.	Horák D., Vymyslický T. & Němec R.	2016-03-30	48.8305247	16.0203133	5	6	6							1.57		bohemica subsp. bohemica	Hrouda 2010
BOH62	Germany, Ostrau, village, edges of abadoned quarry S of village, m a.s.l.	Horák D. & Trávníček B.	2017-03-12	51.6028944	12.0147278	4	8	8	2	13.89; 13.97			1 (2n=48)		1.39		bohemica	Jäger 2017
BOH63	Germany, Klein Wangen village, dry grassland on rock outcrops called Steinklöbe, 155 m a.s.l.	Horák D. & Trávníček B.	2017-03-11	51.2781194	11.5132250	4	10	10	2	14; 14.04	8	16.7	1 (2n=48)		1.39		bohemica	Jäger 2017
BOH64	Germany, Mücheln village, rock outcrops S of village, 100 m a.s.l.	Horák D. & Trávníček B.	2017-03-12	51.5727028	11.8315833	m4	20	7	1	14.07	3	31.5		OL	1.39		bohemica	Jäger 2017
	Germany, Mücheln village, rock outcrops S of village, 100 m a.s.l.	Horák D. & Trávníček B.	2017-03-12	51.5727028	11.8315833	m5		13	3	17; 17.01; 17.15	7	21.4	1 (2n=60)		1.66		bohemica	Jäger 2017
BOH65	Germany, Lettin village, rocky grassland on several small hills called Lunzberge W of village, 100 m a.s.l.	Horák D. & Trávníček B.	2017-03-12	51.5292194	11.8900917	m4	20	10	1	14.02	4	11.7	1 (2n=48)	OL	1.37		bohemica	Jäger 2017
	Germany, Lettin village, rocky grassland on several small hills called Lunzberge W of village, 100 m a.s.l.	Horák D. & Trávníček B.	2017-03-12	51.5292194	11.8900917	m5		10	2	16.94; 17.17	6	10.4	3 (2n=60)		1.65		bohemica	Jäger 2017
BOH66	Czech Republic, Předboj village, rocky outcrop in the village, 200 m a.s.l.	Horák D. & Trávníček B.	2017-03-13	50.2254500	14.4744833	5	20	20						OL	1.65		bohemica subsp. bohemica	Hrouda 2010
BOH67	Austria, Grafenberg village, rock outcrops Kogelsteine between the village and Stoitzendorf village, 300 m a.s.l.	Horák D. & Němec R.	2017-03-16	48.6404194	15.8537722	5	5	5						OL	1.6		bohemica	Fischer et al. 2008
BOH68	Austria, Limberg village, south-facing rocky slope in E part of village, 280 m a.s.l.	Horák D. & Němec R.	2017-03-16	48.5967306	15.8608583	5	6	6	1	16.44			1 (2n=60)	OL	1.61		bohemica	Fischer et al. 2008
BOH69	Czech Republic, Běleč village, rocky slopes in S part of village, 260 m a.s.l.	Hroneš M., Horák D., Tichý T. & Ložek V.	2017-03-21	49.9122100	14.1783761	5	5	5							1.58		bohemica subsp. bohemica	Hrouda 2010
BOH70	Czech Republic, Znojmo town, dry grassland on Cínová hora hill, 320 m a.s.l.	Horák D.	2017-03-17	48.8683333	16.0125000	5	20	20	1	16.24	10	82.4		OL	1.59		bohemica subsp. bohemica	Hrouda 2010
BOH71	Czech Republic, Rudlice village, dry grassland on southwest-facing slopes NW of village, 300-330 m a.s.l.	Horák D.	2017-03-17	48.9561111	16.0630556	5	20	20			10	62		OL	1.62		bohemica subsp. bohemica	Hrouda 2010
BOH72	Czech Republic, Vítězov village, edges of abandoned quarry SE of village, 240 m a.s.l.	Hroneš M. & Kobrlová L.	2018-03-03	50.0435286	15.1276594	5	2	2	1	16.55					1.65		bohemica subsp. bohemica	Hrouda 2010
BOH73	Czech Republic, Mnetěš village, rocky grassland on south-facing slope of Říp hill, 400 m a.s.l.	Hroneš M. & Kobrlová L.	2018-03-28	50.3842008	14.2899994	5	8	8							1.64		bohemica subsp. bohemica	Hrouda 2010
BOH74	Hungary, Ecsegfalva village, puszta grassland SW of village, 85 m a.s.l.	Hroneš M. & Horák D.	2018-04-02	47.1293889	20.9000556	5	6	6			1	8.2			1.69		szovitsii	Jakab and Molnár 2011
BOH75	Hungary, Tiszaug village, puszta grassland E of village, 80 m a.s.l.	Hroneš M. & Horák D.	2018-04-02	46.8534167	20.0880000	5	7	7			2	68.1			1.73		szovitsii	Jakab and Molnár 2011
BOH76	Hungary, Tiszafödvár village, puszta grassland W of village, 80 m a.s.l.	Hroneš M. & Horák D.	2018-04-02	46.9906944	20.2119722	5	2	2							1.74		szovitsii	Jakab and Molnár 2011
BOH77	Hungary, Kunszentmárton town, puszta grassland between town and Szelevény village, 80 m a.s.l.	Hroneš M. & Horák D.	2018-04-02	46.8220278	20.2261111	m4	5	2							1.35		szovitsii	Jakab and Molnár 2011
	Hungary, Kunszentmárton town, puszta grassland between town and Szelevény village, 80 m a.s.l.	Hroneš M. & Horák D.	2018-04-02	46.8220278	20.2261111	m5		3			1	72.8			1.74		szovitsii	Jakab and Molnár 2011
BOH78a	Hungary, Püspökladány town, puszta grasland N of town, 85 m a.s.l.	Hroneš M. & Horák D.	2018-04-02	47.3796	21.0899	5	5	5							1.73		szovitsii	Jakab and Molnár 2011
BOH78b	Hungary, Püspökladány town, puszta grasland N of town, 85 m a.s.l.	Hroneš M. & Horák D.	2018-04-02	47.3795	21.0898	5	6	6			5	78.9			1.75		szovitsii	Jakab and Molnár 2011
BOH78c	Hungary, Püspökladány town, puszta grasland N of town, 85 m a.s.l.	Hroneš M. & Horák D.	2018-04-02	47.3778	21.0873	5	7	7			5	85.2			1.77		szovitsii	Jakab and Molnár 2011
BOH78d	Hungary, Püspökladány town, puszta grasland N of town, 85 m a.s.l.	Hroneš M. & Horák D.	2018-04-02	47.3783	21.084	5	6	6							1.74		szovitsii	Jakab and Molnár 2011
BOH79	Romania, Greci village, Macin Mts., rocky slopes SE of village, 100-200 m a.s.l.	Horák D. & Vymyslický T.	2019-03-14	45.1721	28.2774	4	15	15			10	58.7	1 (2n=48)		1.33		szovitsii	Jakab and Molnár 2011
BOH80	Romania, Targusor village, puszta grassland on E margin of village, 90 m a.s.l.	Horák D. & Vymyslický T.	2019-03-14	44.4587	28.4357	4	20	20			10	66.5	2 (2n=48)		1.34		szovitsii	Jakab and Molnár 2011
BOH81	Romania, Tariverde village, puszta grassland between the village and Cogealac village, 55 m a.s.l.	Horák D. & Vymyslický T.	2019-03-14	44.5609	28.5809	4	15	15	1	13.34	10	66.2			1.34		szovitsii	Jakab and Molnár 2011
BOH82	Romania, Dulgheru village, rocky outcrops in the village, 90 m a.s.l.	Horák D. & Vymyslický T.	2019-03-14	44.7007	28.2396	4	10	10					3 (2n=48)	OL	1.33		szovitsii	Jakab and Molnár 2011
BOH83	Serbia, Vranjska Banja town, rock outcrops above Banjstica river in E part of town, 450 m a.s.l.	Horák D. & Vymyslický T.	2020-03-11	42.5479	22.0106	5	3	3	2	16.2; 16.32			1 (2n=60)		1.57		bohemica	Niketić and Tomović 2018
BOH84	Bulgaria, Sliven town, rocky grasslands in plateau above Manastirska reka river N of town, 550 m a.s.l.	Horák D. & Vymyslický T.	2020-03-13	42.7106	26.3074	4	20	20	2	13.37; 13.39	10	63			1.33		bohemica/saxatilis	Assyov 2006
BOH85	Serbia, Donja Trnica village, rocky slope near monastery W of village, 600 m a.s.l.	Horák D. & Vymyslický T.	2020-03-11	42.3836	22.0519	4	15	15	1	13.31	10	52.2			1.3		bohemica	Niketić and Tomović 2018
BOH86	Serbia, Toplac village, grassy slopes E of village, 400 m a.s.l.	Horák D. & Vymyslický T.	2020-03-11	42.5457	21.9592	4	5	5	1	13.36			1 (2n=60)		1.27		bohemica	Niketić and Tomović 2018
BOH87	Bulgaria, Karnobat town, south-facing rocky slopes S of town, 260 m a.s.l.	Horák D. & Vymyslický T.	2020-03-13	42.6127	26.9763	4	5	5							1.32		bohemica/saxatilis	Assyov 2006
BOH88	Serbia, Kuršumlija town, rock outcrop in E part of town, 350 m a.s.l.	Horák D. & Vymyslický T.	2020-03-12	43.1413	21.2845	m4	19	2							1.32		bohemica	Niketić and Tomović 2018
	Serbia, Kuršumlija town, rock outcrop in E part of town, 350 m a.s.l.	Horák D. & Vymyslický T.	2020-03-12	43.1413	21.2845	m5		17	3	16.46; 16.48; 16.55					1.6		bohemica	Niketić and Tomović 2018
BOH89	Bulgaria, Chelnik village, rock outcrop in the village, 180 m a.s.l.	Horák D. & Vymyslický T.	2020-03-13	42.3987	26.6875	4	11	11	1	13.53			2 (2n=48)		1.36		bohemica/saxatilis	Assyov 2006
BOH90	Bulgaria, Karnobat town, dry grassland on SE margin of town, 250-300 m a.s.l.	Horák D. & Vymyslický T.	2020-03-13	42.6408	26.9861	4	16	16	1	13.27			1 (2n=48)		1.33		bohemica/saxatilis	Assyov 2006
BOH91	Bulgaria, Vinogradets village, rocky grasslands on northwest-facing slope of unnamed hill SE of village, 380 m a.s.l.	Horák D. & Vymyslický T.	2020-03-14	42.265	24.1384	4	9	9					1 (2n=48)		1.31		bohemica/saxatilis	Assyov 2006
BOH92	Hungary, Bátor village, rock outcrop on top of Büdös-kő hill S of village, 263 m a.s.l.	Schmotzer A.	2021-03-09	47.9703	20.261	5	3	3							1.73		bohemica	Bauer et al. 2002
BOH93	Hungary, Petöfibánya village, dry grassland called Pernyés-árok NE of village, 190 m a.s.l.	Schmotzer A.	2021-03-09	47.7699	19.7102	5	3	3							1.67		bohemica	Bauer et al. 2002
BOH94	Bulgaria, Sliven city, rocky grassland in Karandila NE of city, 1000 m a.s.l.	Konstadinov I.	2021-03-10	42.7158	26.3629	m4	5	3							1.33		bohemica/saxatilis	Assyov 2006
	Bulgaria, Sliven city, rocky grassland in Karandila NE of city, 1000 m a.s.l.	Konstadinov I.	2021-03-10	42.7158	26.3629	m5		2	2	15.93; 16.05					1.67		bohemica/saxatilis	Assyov 2006
BOH95	Bulgaria, Sladun village, grassland between village and Varnik village, 120 m a.s.l.	Konstadinov I.	2021-03-10	41.8577	26.4812	4	4	4	1	13.51					1.38		bohemica/saxatilis	Assyov 2006
BOH96	Bulgaria, Sliven city, rocky slopes NE of Karandila lake NE of city, 800 m a.s.l.	Konstadinov I.	2021-03-10	42.7243	26.3838	4	1	1							1.36		bohemica/saxatilis	Assyov 2006
BOH97	Czech Republic, Sedlešovice village, dry grassland on top of Pustý kopec hill S of village, 260 m a.s.l.	Hroneš M. & Kobrlová L.	2022-03-17	48.8129	16.0384	5	1	1							1.62		bohemica subsp. bohemica	Hrouda 2010
BOH98	Czech Republic, Tasovice village, dry grassland S of village, 227 m a.s.l.	Hroneš M. & Kobrlová L.	2022-03-17	48.8268	16.1489	5	2	2							1.62		bohemica subsp. bohemica	Hrouda 2010
BOH99	Slovakia, Nitra city, rock outcrop on Kalvária hill, 200 m a.s.l.	Horák D., Vymyslický T. & Trávníček B.	2022-03-18	48.2964	18.0897	5	3	3	2	16.59; 16.67					1.62	1.87	bohemica subsp. bohemica	Košťál et al. 2013
BOH100	Switzerland, Sion town, rocky grassland on northwest-facing slopes below Valére basilica, 575 m a.s.l.	Détraz-Méroz J.	2022-03-08	46.2343	7.36366	4	15	15							1.36		saxatilis	Lauber et al. 2018
BOH101	Switzerland, Sion town, rocky grassland on east-facing slope of Valére basilica hill, 560 m a.s.l.	Détraz-Méroz J.	2022-03-08	46.2343	7.3668	4	15	15							1.36		saxatilis	Lauber et al. 2018
BOH102	Switzerland, Branson village, rocky grassland above vineyards on W margin of village, 555 m a.s.l.	Détraz-Méroz J.	09.03. 2022 & 12.03.2022	46.127	7.08447	4	16	16							1.32		saxatilis	Lauber et al. 2018
BOH103	Switzerland, Sion town, rocky grasland in Les Maladaires, 520 m a.s.l.	Détraz-Méroz J.	2022-03-10	46.2241	7.32611	4	17	17							1.36		saxatilis	Lauber et al. 2018
BOH104	Switzerland, Geimen village, rock outcrop in Bitschji settlement, 1060 m a.s.l.	Détraz-Méroz J.	2022-03-10	46.3398	7.98754	5	17	17							1.63		saxatilis	Lauber et al. 2018
BOH105	Greece, Kolchida, rocky grassland N of village, 180 m a.s.l.	Kozoni M. & Ioannidis V.	2023-02-27	40.948	22.8925	4	7	7							1.28		bohemica	Dimopoulos et al. 2016
BOH106	Greece, Kastanies, rocky grassland SW of village, 130 m a.s.l.	Kozoni M. & Ioannidis V.	2023-02-20	41.0146	22.7388	4	3	3							1.28		bohemica	Dimopoulos et al. 2016
References
Assyov B, Petrova A, Dimitrov D, Vassilev R (2006) Conspectus of the Bulgarian vascular flora. Bulgarian biodiversity foundation, Sofia.
Bauer N, Meszáros A, Galambos I (2002) A Gagea bohemica (Zauschn.) Schult. et Schult. élõhelyválasztásának vizsgálata. Kitaibelia 7: 215–223.
Davlianidze M T (1979) Gagea Salisb. In: Fedorov AA (ed) Flora of Russia: The European part and bordering regions, A. A. Balkema, Rotterdam, 325–335.
Dimopoulos P, Raus T, Bergmeier E, Constantinidis T, Iatrou G, Kokkini S, Strid A, Tzanoudakis D (2016) Vascular plants of Greece ‒ an annotated checklist. Supplement. Willdenowia 46: 301-347. doi: 10.3372/wi.46.46303
Fischer MA, Oswald K, Adler W (2008) Exkursionsflora für Österreich, Liechtenstein und Südtirol. 3. Auflage. Biologiezentrum der Oberösterreichischen Landesmuseen, Linz.
Hroneš M, Kobrlová L (2016) Nová lokalita křivatce českého (Gagea bohemica) na Záhorské nížině (západní Slovensko). Act Carp Occ 7: 20–25.
Hrouda L (2010) Gagea Salisb. In: Štěpánková J (ed) Květena ČR 8, Academia, Praha, pp 403–418.
Jakab G, Molnár AV (2011) First record of Gagea szovitsii in Central Europe. Biologia 66: 433–438. doi: 10.2478/s11756-011-0031-4
Jäger E (2017) Exkursionsflora von Deutschland, Gefässpflanzen: Grundband. Springer-Verlag, Berlin, Heidelberg.
Košťál J, Eliáš P jun, Vojteková H, Dítě D (2013) Gagea bohemica in Slovakia: 1. Taxonomy and distribution. Hacquetia 12: 165–171. doi: 10.2478/HACQ-2013-0006
Lauber K, Wagner G, Gygax A (2018) Flora Helvetica ‒ Illustrierte Flora der Schweiz. Haupt Verlag, Bern.
Niketić M, Tomović G (2018) Kritička lista vrsta vaskularne flore Srbije 1. Lycopodiopsida, Polypodiopsida, Gnetopsida, Pinopsida i Liliopsida. Srpska akademija nauka i umetnosti, Beograd.
